# 2D spatial tissue analysis often misrepresents true biological patterns of 3D tissues

**DOI:** 10.64898/2026.01.21.700966

**Authors:** David Le, David I Kaplan, Anna S Trigos

## Abstract

Spatial omics technologies and analysis methods that profile tissue sections are widespread in biomedical research, but how well these methods capture 3D tissue biology is unknown. Using 3D spatial simulations and data, coupled with virtual tissue sectioning, we found that spurious associations, misrepresentation of biological trends and false negative findings are common in 2D spatial analyses. Understanding the limitations of 2D spatial analyses is needed to avoid misinterpreting research findings.
