## Supplementary material for "2D spatial tissue analysis often misrepresents true biological patterns of 3D tissues": Table S1

### Sheet: Sheet1
	Human metastatic lymph node (OpenST)					Human colorectal cancer sample (CyCIF)					Mouse brain cortex sample (MERFISH)					Mouse hypothalamus sample (MERFISH)
metric	min	max	range	median	average	min	max	range	median	average	min	max	range	median	average	min	max	range	median	average
AMD	32.4541	136.009	103.555	89.0528	88.0486	193.578	363.612	170.034	232.629	233.45	95.9113	120.094	24.1826	102.671	104.414	82.886	120.47	37.5836	96.8904	98.5572
ANC	-77.2417	-37.4532	39.7885	-64.8501	-64.6898	-95.1501	-92.0154	3.1347	-93.5345	-93.5543	-88.6854	-84.5204	4.16501	-86.382	-86.1756	-90.2022	-85.8243	4.37791	-88.5625	-88.4571
ACIN	-36.9861	-1.26265	35.7234	-22.0464	-22.4621	-36.2094	-22.9978	13.2116	-27.8604	-27.9952	-9.23609	1.62751	10.8636	-0.416718	-1.139	-3.80609	3.79555	7.60165	0.248006	0.0761025
ANE	4.33962	11.9557	7.61611	6.36706	6.61906	8.3855	19.5005	11.115	16.6902	16.5074	7.07907	15.5824	8.50334	13.1122	12.4735	14.1916	22.6187	8.42704	19.9014	19.3331
MS	-44.7217	-4.3928	40.3289	-31.3477	-30.2435	-58.0546	-42.114	15.9406	-46.8226	-47.0449	-22.2854	4.4666	26.752	-2.30158	-3.73619	-11.6162	6.25997	17.8762	-2.01419	-2.2445
NMS	-33.2542	-4.00329	29.251	-23.2396	-20.6799	-50.2616	-37.6973	12.5642	-43.9332	-44.0802	-18.2416	1.30445	19.546	-2.68659	-4.7991	-8.37595	4.32734	12.7033	-2.42887	-1.67525
CK	-99.6215	-99.1524	0.469035	-99.3461	-99.3839	-99.2028	-97.705	1.49785	-98.669	-98.5512	-103.033	-101.679	1.35416	-102.432	-102.4	-100.03	-99.5665	0.463021	-99.6874	-99.6977
CL	-13.7575	37.6447	51.4022	29.0646	19.3349	23.3168	191.154	167.837	92.8325	100.934	-416.208	-250.306	165.902	-316.784	-323.668	-63.5194	-7.87571	55.6437	-35.5744	-36.2977
CG	-43.2677	13.0598	56.3275	-26.2855	-24.4208	-53.5268	66.7909	120.318	28.8626	13.9434	-70.4911	1.66133	72.1524	-32.3523	-34.1509	-38.5909	15.2377	53.8286	-4.3158	-7.16193
COO	-32.2774	12.5684	44.8458	-10.9469	-11.7052	-9.61908	15.1903	24.8093	5.18287	4.84758	-1.93289	1.35196	3.28485	-0.822472	-0.350491	-2.92414	10.2546	13.1787	-0.877996	0.257282
PBP	-0.172125	0.234154	0.406278	0.056709	0.0580376	-0.166053	0.11303	0.279083	0.0276123	0.0251944	-0.0923208	0.263084	0.355404	-0.00575119	0.00917402	-0.293062	0.352665	0.645728	0.0820675	0.0953287
EBP	-27.459	13.917	41.376	-18.582	-17.1261	-26.2625	1.47855	27.741	-3.96296	-5.33147	-10.5753	9.95118	20.5265	0.000172659	-0.184431	-25.596	-7.46295	18.133	-14.4759	-15.8882
PBSAC	-32.4869	15.96	48.4469	-4.82407	-9.42666	-19.5924	10.3104	29.9028	-6.8376	-6.67158	-118.715	-12.2936	106.421	-40.9119	-52.0345	-63.649	-25.2653	38.3837	-37.4676	-38.2846
EBSAC	-100.45	-34.0799	66.3698	-59.1856	-59.0758	-85.65	-72.3206	13.3294	-77.9402	-78.2309	-151.037	-87.7353	63.3012	-113.676	-114.218	-99.0128	-66.3177	32.6951	-78.5653	-79.4957
