## Supplementary material for "2D spatial tissue analysis often misrepresents true biological patterns of 3D tissues": Table S2

### Sheet: Sheet1
metric	random slice	average slice	middle slice	upper slice	uppermost slice	mixed-ellipsoid	mixed-network	ringed-ellipsoid	ringed-network	separated-ellipsoid	separated-network
AMD	0.897901	0.952421	0.915363	0.913874	0.86498	0.885044	0.88367	0.765097	0.890163	0.845968	0.88244
ANC	0.902224	0.963245	0.885057	0.900215	0.920756	0.852788	0.838485	0.769875	0.828556	0.8936	0.8874
ACIN	0.876645	0.944776	0.867661	0.884995	0.899083	0.853777	0.866417	0.833004	0.829807	0.889834	0.816346
ANE	0.736069	0.85766	0.730493	0.747584	0.720666	0.738662	0.518168	0.601902	0.442352	0.701062	0.525275
MS	0.894278	0.975968	0.905654	0.90891	0.884686	0.882214	0.81262	0.707867	0.727325	0.887443	0.711741
NMS	0.94604	0.978833	0.944663	0.948198	0.946426	0.938778	0.840135	0.923169	0.884534	0.894381	0.824644
CK	0.95142	0.987897	0.947314	0.956489	0.955352	0.930671	0.752557	0.892871	0.803497	0.80004	0.719633
CL	0.951449	0.987889	0.947061	0.956033	0.953933	0.916845	0.786578	0.896222	0.813587	0.817912	0.756798
CG	0.811734	0.853221	0.829566	0.82414	0.777918	0.684454	0.489419	0.241844	0.477286	0.781134	0.832159
COO	0.953692	0.989851	0.951291	0.959378	0.955471	0.932326	0.786346	0.900143	0.82742	0.798433	0.769383
PBP	0.956514	0.98723	0.952124	0.956657	0.9621	0.958976	0.961673	0.958725	0.966814	0.959916	0.96076
EBP	0.781636	0.866346	0.755539	0.78774	0.811635	0.739259	0.829679	0.774736	0.819639	0.904551	0.903933
PBSAC	0.792497	0.917218	0.81045	0.80745	0.76543	0.658466	0.308855	0.599036	0.450541	0.606329	0.60946
EBSAC	0.306201	0.42116	0.311632	0.316881	0.277866	0.711953	0.323748	0.386936	0.43349	0.151237	0.153025
Average across all metrics	0.839879	0.905979	0.839562	0.847753	0.83545	0.834587	0.714168	0.732245	0.728215	0.780846	0.7395
