## Supplementary material for "2D spatial tissue analysis often misrepresents true biological patterns of 3D tissues": Table S3

### Sheet: Sheet1
	random slice					average slice					random slice - average slice
metric	min	max	range	median	average	min	max	range	median	average	range difference
AMD	-26.7549	729.069	755.824	67.6584	74.8656	-17.0249	198.485	215.51	71.2771	74.6307	-540.315
ANC	-100	-50.6534	49.3466	-88.8199	-88.4264	-98.1337	-78.1177	20.0159	-88.5596	-88.3931	-29.3306
ACIN	-100	253.66	353.66	-14.0467	-13.0119	-90.0655	117.062	207.128	-12.6132	-13.3116	-146.532
ANE	-34.3226	145.43	179.752	-1.27888	1.26929	-17.3491	238.955	256.305	-1.32069	2.84844	76.5522
MS	-100	3897.67	3997.67	-14.6591	-6.7368	-81.2874	437.035	518.323	-8.02175	-7.68474	-3479.35
NMS	-100	304.916	404.916	-5.90078	-4.14668	-82.8365	196.817	279.654	-2.00954	-4.13574	-125.262
CK	-183586	4316.93	187903	-98.8098	-117.586	-91193.4	3663.59	94857	-98.7585	-107.775	-93046.4
CL	-11262.3	25122.6	36384.8	-68.8217	-66.8693	-6714.69	33940.3	40655	-66.4197	-63.1255	4270.14
CG	-348277	8.54478e+06	8.89306e+06	121.212	1180.57	-164752	5.77764e+06	5.94239e+06	135.018	812.978	-2.95067e+06
COO	-100	166.4	266.4	-7.36162	-9.07955	-91.5969	44.8663	136.463	-3.1592	-8.81048	-129.936
PBP	-73.6598	436.299	509.959	-1.40676	3.67764	-43.4754	199.589	243.065	-1.60484	3.56623	-266.895
EBP	-100	275.977	375.977	-50.4824	-43.9406	-100	161.269	261.269	-50.7437	-43.99	-114.708
PBSAC	-1.2075e+06	1.0091e+06	2.2166e+06	28.2586	-158.43	-2.45968e+06	246800	2.70648e+06	25.3377	-209.534	489886
EBSAC	-2.20924e+07	536662	2.26291e+07	-20.9692	-2108.47	-6.92895e+06	238335	7.16729e+06	-14.4147	-679.029	-1.54618e+07
